# Genetically Defined Organoid Models Reveal Mechanisms Driving Squamous Cell Neoplastic Evolution and Identify Potential Therapeutic Vulnerabilities

**DOI:** 10.1101/2025.01.18.631624

**Authors:** Hua Zhao, Young Min Park, Yueyuan Zheng, Qiong Mao, Casey Collet, Boyan Hu, Tianming Zhou, Luda Lin, Stephanie Wong, Yuhao Pan, Anette Vistoro Monreal, Uttam K. Sinha, Parish Sedghizadeh, Alice Soragni, De-Chen Lin

## Abstract

Upper aerodigestive squamous cell carcinoma (UASCC) is an aggressive and lethal neoplasm, with its early neoplastic transformation mechanisms remaining poorly understood. Here, we characterize over 25 genetically-defined organoid models derived from murine and human oral/esophageal tissues harboring key driver mutations. Double knockout of *TP53* and *CDKN2A* induced morphological dysplasia, hyperproliferation, loss of squamous differentiation, and tumorigenicity, which were further exacerbated by additional driver mutations (e.g., *PIK3CA*, *NOTCH1*, *KMT2C*). Single-cell analysis revealed an expansion of quiescent basal cells and proliferative squamous cells, alongside a loss of differentiated squamous cells during malignant transformation. A distinct senescence program, regulated by ANXA1, was markedly diminished during early neoplastic evolution. Mechanistically, the ANXA1-SMAD3-p27^KIP1^ pathway was identified as a critical regulator of this senescence program, acting to suppress neoplastic features in organoid models. Lastly, our high-throughput, single-organoid-resolution drug screens unexpectedly revealed *PIK3CA*-driven organoids exhibited sensitivity to Mitomycin C and Onalespib. This study provides novel mechanistic insights into early neoplastic evolution and underscores the value of genetically-defined organoid models for investigating cancer biology and identifying targeted therapies.
