## Supplementary tables for "Genetically Defined Organoid Models Reveal Mechanisms Driving Squamous Cell Neoplastic Evolution and Identify Potential Therapeutic Vulnerabilities"

### Sheet: Table S1
Table S1. Clinical information of patient samples
#	Age	Gender	Site	Pathology	pT	pN	LVI	PNI	ENE
06TO	65	M	Hypopharynx	SCCa	4a	2a	Yes	Yes	Yes
15	46	M	Oral tongue	Normal	N/A	N/A	N/A	N/A	N/A
37TO	47	M	Oral cavity	SCCa	3	3b	No	Yes	Yes
41TO	41	M	Oropharynx	SCCa	2	0	No	No	No
51TO	46	F	Oral cavity	SCCa	2	0	No	Yes	No
66TO	55	M	Oral cavity	SCCa	2	1	No	Yes	Yes
73TO	M	36	Oral cavity	SCCa	2	2a	No	No	Yes
75TO	M	72	Oral cavity	SCCa	2	1	No	No	No
Normal, no pathologic diagnosis, SCCa: squamous cell carcinoma, pT: pathological tumor stage, pN: LVI: lymphovascular invasion, PNI: perineural invasion, ENE: extranodal extension.

### Sheet: Table S2
Table S2. Key resources table
REAGENT or RESOURCE	SOURCE	IDENTIFIER (Cat#)
Antibodies
Rb pAb to Ki67	abcam	ab15580
Ki-67 (8D5) mouse mAb	CST	9449
Keratin 5 Polyclonal Chicken Antibody	Biolegend	905901
Purified anti-Keratin 14 Antibody	Biolegend	906004
Cytokeratin 13 Polyclonal antibody	Proteintech	10164-2-AP
Cytokeratin 14 Polyclonal antibody	Biolegend	10143-1-AP
KLF4 Polyclonal antibody	Proteintech	11880-1-AP
HA Tag Monoclonal Antibody	ThermoFisher Scientific	26183
p27 Kip1 Polyclonal Antibody	Thermo Fischer Scientific	PA5-27188
Anti-Annexin A1/ANXA1 antibody [EPR19342]	abcam	b214486
β-Galactosidase (E2U2I) Rabbit mAb	CST	27198
SMAD2/3 Antibody	CST	3102
Phospho-SMAD2 (Ser465/467)/SMAD3 (Ser423/425) (D27F4) Rabbit mAb	CST	8828
Goat Anti-Rabbit IgG H&L (Alexa Fluor® 488)	abcam	ab150077
Goat Anti-Mouse IgG H&L (Alexa Fluor® 568)	abcam	ab175473
Goat Anti-Rabbit IgG H&L (Alexa Fluor® 568)	abcam	ab175471
Goat Anti-Mouse IgG H&L (Alexa Fluor® 647)	abcam	ab150115
FITC Goat anti-chicken IgY Antibody	Biolegend	410802
HRP anti-rabbit IgG Antibody	Biolegend	410406
Goat anti-Mouse IgG (H+L) Secondary Antibody, HRP	ThermoFisher Scientific	31430
Chemicals, peptides, and recombinant proteins
Zeocin	Invitrogen	45-0430
Collagenase from Clostridium Histolyticum	Sigma-Aldrich	C7657
Dispase II	ThermoFisher Scientific	17105041
Penicillin/Streptomycin, 100x	VWR	30-002-CI
FUNGZONE/ Amphotericin b, 250 µg/ml	VWR	45000-808
Y-27632 dihydrochloride	Sigma-Aldrich	Y0503
PGE2	Sigma-Aldrich	P0409
Recombinant Human FGF-10	Pepro tech	100-26
hEGF	Sigma-Aldrich	E9644
Recombinant Murine Noggin	Pepro tech	250-38
N-Acetyl-L-cysteine	Sigma-Aldrich	A9165
Nicotinamide	Sigma-Aldrich	N0636
A 83-01	Sigma-Aldrich	SML0788
SB 202190	Sigma-Aldrich	S7067
Primocin	InvivoGen	ant-pm-1
B-27 Supplement (50X)	ThermoFisher Scientific	17504044
Forsklin	Bio-Techne	1099/10
CHIR99021	Sigma	SML1046-5MG
Recombinant Human FGF-basic (154 a.a.), 50µg	Peprotech	100-18B
GlutaMAX™ Supplement	Gibco	35050-061
TrypLE Express Enzyme (1X)	ThermoFisher Scientific	12604013
Basement membrane extracts	Bio-Techne	3533-010-02
Cell Recovery Solution	Corning	354253
Alt-R® S.p. Cas9 Nuclease V3	IDT	1081059
Nutlin-3a	Sigma-Aldrich	SML0580
Bovine Serum Albumin solution	Sigma-Aldrich	A8412
Fluoroshied with DAPI	Sigma-Aldrich	SLCD7376
Corning® DMEM/Ham's F-12 50/50 Mix [+] L-glutamine [+]15 mM HEPES	VWR	45000-350
Recombinant Human FGF-basic (154 a.a.)	Peprotech	100-18B
Forsklin, 10mg	Bio-Techne	1099
Nutlin-3a	Sigma-Aldrich	SML0580
Puromycin Dihydrochloride	ThermoFisher Scientific	A1113803
Blasticidin	ThermoFisher Scientific	J67216.XF
Cell Recovery Solution	Corning	354253
Mitomycin C	Thermofischer Scientific	J63193-MA
Onalespib	Thermofischer Scientific	50-187-3037
Staurosporine 1mg	Thermofischer Scientific	AAJ62837MCR
Cisplatin	sigma	232120-50MG
BIRINAPANT	MedChemExpress	HY-16591
Alvocidib	selleckchem	S1230
DAPT	Sigma Aldrich	D5942-5MG
Cultrex Spheroid Invasion Extracellular Matrix	Bio-Techne	3500-096-03
Etoposide	Sigma	E1383-25mg
Polybrene	Santa Cruz	sc-134220
G418
Oligonucleotides
Mosue Trp53 crRNA: CTTCCACCCGGATAAGATGC	IDT	N/A
Mouse Cdkn2a crRNA: GGAAGGCTTCCTGGACACGC	IDT	N/A
Human TP53 crRNA:CCCCGGACGATATTGAACAA	IDT	N/A
Human CDKN2A crRNA: CCCAACGCACCGAATAGTTA	IDT	N/A
Alt-R® CRISPR-Cas9 tracrRNA, ATTO™ 550	IDT	1075928
Alt-R® CRISPR-Cas9 Negative Control crRNA 1	IDT	1072544
Mouse Trp53 forward: GCTCCGATGGTGATGGTAAG	This study	N/A
Mouse Trp53 reverse: AACTGTCTCTAAGACGCACAAA	This study	N/A
Mouse Cdkn2a forward: GCAGCTCTTCTGCTCAACTA	This study	N/A
Mouse Cdkn2a reverse: TATCGCACGATGTCTTGATGT	This study	N/A
Human TP53 forward primer: GCTGCCCTGGTAGGTTTTCT	This study	N/A
Human TP53 reverse primer: GAGACCTGTGGGAAGCGAAA	This study	N/A
Human CDKN2A forward primer: TAACTATTCGGTGCGTTGGG	This study	N/A
Human CDKN2A reverse primer: CTCCAGAGGATTTGAGGGACAG	This study	N/A
Mouse Hes1 forward: GGAAATGACTGTGAAGCACCTCC	This study	N/A
Mouse Hes1 reverse: GAAGCGGGTCACCTCGTTCATG	This study	N/A
Mouse Hey1 forward: CCAACGACATCGTCCCAGGTTT	This study	N/A
Mouse Hey1 reverse: CTGCTTCTCAAAGGCACTGGGT	This study	N/A
Mouse Anxa1 qPCR forward: TGTATCCTCGGATGTTGCTGCC	This study	N/A
Mouse Anxa1 qPCR reverse: CCATTCTCCTGTAAGTACGCGG	This study	N/A
Mouse Cldn3 qPCR forward: TCATCGTGGTGTCCATCCTGCT	This study	N/A
Mouse Cldn3 qPCR reverse: AGAGCCGCCAACAGGAAAAGCA	This study	N/A
Mouse Cldn4 forward: CGAGCCCTTATGGTCATCAGCA	This study	N/A
Mouse Cldn4 reverse: ATGCTTGCCACGATGAACACGG	This study	N/A
Mouse Il1rn forward: TGTGCCTGTCTTGTGCCAAGTC	This study	N/A
Mouse Il1rn reverse: GCCTTTCTCAGAGCGGATGAAG	This study	N/A
Mouse Ecm1 forward: CGACACAAACCGCCTAGACTGT	This study	N/A
Mouse Ecm1 reverse: CTGGAAGCAAGAGAATCGCTCC	This study	N/A
Mouse Cxcl5 forward: CCG CTG GCA TTT CTG TTG CTG T	This study	N/A
Mouse Cxcl5 reverse: CAG GGA TCA CCT CCA AAT TAG CG	This study	N/A
Mouse Cxcl1 forward: TCC AGA GCT TGA AGG TGT TGC C	This study	N/A
Mouse Cxcl1 reverse: AAC CAA GGG AGC TTC AGG GTC A	This study	N/A
Mouse Mki67 forward: GAG GAG AAA CGC CAA CCA AGA G	This study	N/A
Mouse Mki67 reverse: TTT GTC CTC GGT GGC GTT ATC C	This study	N/A
Mouse Top2a forward: CAA GCG AGA AGT GAA GGT TGC C	This study	N/A
Mouse Top2a reverse: GCT ACC CAC AAA ATT CTG CGC C	This study	N/A
Mouse Cdkn1a forward: TCG CTG TCT TGC ACT CTG GTG T	This study	N/A
Mouse Cdkn1a Reverse: CCA ATC TGC GCT TGG AGT GAT AG	This study	N/A
Mouse Cdkn1b Forward: AGC AGT GTC CAG GGA TGA GGA A	This study	N/A
Mouse Cdkn1b Reverse: TTC TTG GGC GTC TGC TCC ACA G	This study	N/A
Mouse Nupr1 Forward: GAATATGATCAGTACAGCCTGGC	This study	N/A
Mouse Nupr1 Reverse: CAGAGTTCTGGAACTTGGTCAGC	This study	N/A
Mouse Clu Forward: GATGATCCACCAGGCTCAACAG	This study	N/A
Mouse Clu Reverse: ACACAGTGCGGTCATCTTCACC	This study	N/A
Mouse Ccn2 Forward: TGCGAAGCTGACCTGGAGGAAA	This study	N/A
Mouse Ccn2 Reverse: CCGCAGAACTTAGCCCTGTATG	This study	N/A
Mouse Serpine1 Forward: CCTCTTCCACAAGTCTGATGGC	This study	N/A
Mouse Serpine1 Reverse: GCAGTTCCACAACGTCATACTCG	This study	N/A
Mouse Smad7 Forward: GTCCAGATGCTGTACCTTCCTC	This study	N/A
Mouse Smad7 Reverse: GCGAGTCTTCTCCTCCCAGTAT	This study	N/A
Mouse Foxo3 Forward: CCTACTTCAAGGATAAGGGCGAC	This study	N/A
Mouse Foxo3 Reverse: GCCTTCATTCTGAACGCGCATG	This study	N/A
Mouse E2f1 forward: GGATCTGGAGACTGACCATCAG	This study	N/A
Mouse E2f1 reverse: GGTTTCATAGCGTGACTTCTCCC	This study	N/A
Mouse Foxo1 forward: CTACGAGTGGATGGTGAAGAGC	This study	N/A
Mouse Foxo1 reverse: CCAGTTCCTTCATTCTGCACTCG	This study	N/A
Mouse Actb forward: CATTGCTGACAGGATGCAGAAGG	This study	N/A
Mouse Actb reverse: TGCTGGAAGGTGGACAGTGAGG	This study	N/A
Human HES1 forward: GGAAATGACAGTGAAGCACCTCC	This study	N/A
Human HES1 reverse: GAAGCGGGTCACCTCGTTCATG	This study	N/A
Human HEY1 forward: TGTCTGAGCTGAGAAGGCTGGT	This study	N/A
Human HEY1 reverse: TTCAGGTGATCCACGGTCATCTG	This study	N/A
Human ANXA1 Forward: GCGAAACAATGCACAGCGTCAAC	This study	N/A
Human ANXA1 Reverse: CAACCTCCTCAAGGTGACCTGT	This study	N/A
Human CLDN3 Forward: GCCTTCATCGGCAGCAACATCA	This study	N/A
Human CLDN3 Reverse: AGCGAGTCGTACACCTTGCACT	This study	N/A
Human CLDN4 Forward: AGTGCAAGGTGTACGACTCGCT	This study	N/A
Human CLDN4 Reverse: CGCTTTCATCCTCCAGGCAGTT	This study	N/A
Human IL1RN Forward: ATGGAGGGAAGATGTGCCTGTC	This study	N/A
Human IL1RN Reverse: GTCCTGCTTTCTGTTCTCGCTC	This study	N/A
Human ECM1 Forward: TGCTGTGACCTGCCATTTCCAG	This study	N/A
Human ECM1 Reverse: AGGACTCAGGTAACAGCAGAGG	This study	N/A
Human CXCL5 Forward: CAGACCACGCAAGGAGTTCATC	This study	N/A
Human CXCL5 Reverse: TTCCTTCCCGTTCTTCAGGGAG	This study	N/A
Human CXCL1 Forward: TCCAGAGCTTGAAGGTGTTGCC	This study	N/A
Human CXCL1 Reverse: AACCAAGGGAGCTTCAGGGTCA	This study	N/A
Human MKI67 Forward: GAAAGAGTGGCAACCTGCCTTC	This study	N/A
Human MKI67 Reverse: GCACCAAGTTTTACTACATCTGCC	This study	N/A
Human TOP2A Forward: GTGGCAAGGATTCTGCTAGTCC	This study	N/A
Human TOP2A Reverse: ACCATTCAGGCTCAACACGCTG	This study	N/A
Human CDKN1A Forward: AGG TGG ACC TGG AGA CTC TCA G	This study	N/A
Human CDKN1A Reverse: TCC TCT TGG AGA AGA TCA GCC G	This study	N/A
Human CDKN1B Forward: ATA AGG AAG CGA CCT GCA ACC G	This study	N/A
Human CDKN1B Reverse: TTC TTG GGC GTC TGC TCC ACA G	This study	N/A
Human NUPR1 Forward: GACTCCAGCCTGGATGAATCTG	This study	N/A
Human NUPR1 Reverse: CTTCTCTCTTGGTGCGACCTTTC	This study	N/A
Human CLU Forward: TGCGGATGAAGGACCAGTGTGA	This study	N/A
Human CLU Reverse: TTTCCTGGTCAACCTCTCAGCG	This study	N/A
Human CCN2 Forward: CTTGCGAAGCTGACCTGGAAGA	This study	N/A
Human CCN2 Reverse: CCGTCGGTACATACTCCACAGA	This study	N/A
Human SERPINE1 Forward: CTCATCAGCCACTGGAAAGGCA	This study	N/A
Human SERPINE1 Reverse: GACTCGTGAAGTCAGCCTGAAAC	This study	N/A
Human SMAD7 Forward: TGTCCAGATGCTGTGCCTTCCT	This study	N/A
Human SMAD7 Reverse: CTCGTCTTCTCCTCCCAGTATG	This study	N/A
Human E2F1 forward: GGACCTGGAAACTGACCATCAG	This study	N/A
Human E2F1 reverse: CAGTGAGGTCTCATAGCGTGAC	This study	N/A
Human FOXO3 Forward: TCTACGAGTGGATGGTGCGTTG	This study	N/A
Human FOXO3 Reverse: CTCTTGCCAGTTCCCTCATTCTG	This study	N/A
Human FOXO1 forward: CTACGAGTGGATGGTCAAGAGC	This study	N/A
Human FOXO1 reverse: CCAGTTCCTTCATTCTGCACACG	This study	N/A
Human β-actin forward primer: ATCAAGACAGAACCTGTTGCC	This study	N/A
Human β-actin reverse primer: CAGCCTTCCCAGGTACACTTG	This study	N/A
p27 PRO_F1: ACACACACACACACACACAC	This study	N/A
p27 PRO_R1: ATCTCTCCAGGCTCCAGATTTC	This study	N/A
Plasmids
pBABEpuro-ERBB2	Addgene	40978
pBABE-puro	Addgene	1764
psPAX2	Addgene	12260
pMD2.G	Addgene	12259
pUMVC	Addgene	8449
pCMV-VSV-G	Addgene	8454
Pbabepuro-PIK3CA E545K	Addgene	12524
Anxa1-Omu15054D-pcDNA3.1+/C-(K)-DYK	Genescript	SC1200
ANXA1-Omu15054D-pcDNA3.1+/C-(K)-DYK	Genescript	OHu56298D
LentiCRISPR v2-sgControl	Addgene	125836
LentiCRISPR v2-sgKMT2C	Prof. Kai Ge	N/A
LentiCRISPR v2-sgKmt2c	Prof. Kai Ge	N/A
pLV shScramble-Bsd-U6	VectorBuilder	N/A
pLV shCDKN1B-Bsd-U6	VectorBuilder	N/A
pLV shCdkn1b-Bsd-U6	VectorBuilder	N/A

### Sheet: Table S3
Table S3. Gene list for identified GPs
GP1	GP2	GP3	GP4	GP5	GP6	GP7
Mki67	Atp5e	Cp	Adgrl3	Alcam	2610307P16Rik	Anxa1
Smc2	Btf3	Eif3f	Ank3	Aqp3	Abi1	Atp1b1
Smc4	Eif5a	Emb	Cdh13	Cldn7	Anxa3	Bace2
Top2a	Fdps	Esrrg	Diaph2	Dsc2	Apbb2	Cldn3
Tubb5	Hint1	Fxyd3	Glis3	Dsp	Axl	Cxcl5
Anln	Hspa8	Glul	Malat1	Emp2	Cald1	Cyp2f2
Birc5	Hspe1	Gpx2	Maml2	Fabp5	Cd44	Ecm1
Cdca8	Naca	Id4	Meis1	Fgfbp1	Col8a1	Fth1
Cdk1	Ndufa4	Lmo1	Meis2	Gm42418	Cxcl1	Gabarap
Cenpe	Nme1	Mgp	Nfib	Gsta4	Cxcl16	Gsto1
Cenpf	Nme2	Nfat5	Pard3	Id1	Cxcl5	Ifi27l2a
Cks2	Pfn1	Nkd2	Pbx1	Klf4	Flnb	Il1rn
Ect2	Ppia	Nrip1	Pcdh7	Krt13	Hbegf	Krt7
H2afx	Psma7	Rbms3	Rbms3	Krt14	Htra1	Ltf
Hist1h1b	Ran	Rbp1	Angpt1	Krt19	Igfbp3	Ly6a
Hist1h1e	Sec61b	Sostdc1	Aopep	Krt4	Igfbp7	Mal
Hist1h2ae	Slc25a5	Tnc	Atxn1	Krt6a	Inhba	Nupr1
Hist1h2ap	Snrpd2	Trim29	Cblb	Krtdap	Inpp4b	Ppbp
Hist1h4d	Tmsb10	Adgrl3	Col4a5	Morrbid	Krt8	Sprr1a
Hmgb2	Txn1	Aldh2	Col4a6	Notch3	Lama3	Tmem176a
Hmmr	Uqcr11	Aldh3a1	Efna5	Pkp1	Lhfp	Tmem176b
Incenp	Uqcrq	Amotl1	Epha7	Pold4	Msn	Tspan1
Kif20b	Ybx1	Angpt1	Ext1	S100a16	Nrg1	Tspan8
Kif23	Anxa2	Atxn1	Gpc6	Sdc1	Odc1	Wfdc2
Nusap1	Aprt	Bsg	Large1	Sprr1b	Plk2	Aldh3a1
Prc1	Atp5g1	Cat	Lncpint	Sult2b1	Pls3	Arg1
Tpx2	Atp5h	Ccdc3	Magi1	Acsl5	Sema3c	Atp6v0b
Tubb4b	Atp5j2	Ccn1	Nbea	Aldh3a1	Thbs1	B2m
Ube2c	Atp5k	Cdh13	Neat1	Aqp5	Tm4sf1	Bst2
Arl6ip1	Atp5l	Clic4	Ptprk	AY036118	Tmsb4x	Cbr2
Aspm	Calcb	Col17a1	Samd12	Blnk	Tnc	Cd24a
Atad2	Ccnd1	Col18a1	Tanc2	Bspry	Tnfrsf12a	Cited2
Aurka	Cct5	Col4a5	Tcf12	Camk1d	Tpm1	Cldn4
Ccnb1	Chchd2	Col4a6	Tnc	Clip1	Tslp	Cldn7
Cdc20	Cox5a	Crlf1	Utrn	Cmss1	Zfpm2	Clu
Cdc25b	Cox6b1	Dhrs3	Zbtb20	Ctsc	Actb	Crisp1
Cdca2	Cox7b	Dpyd	Zfpm2	Ctsd	Actg1	Ctsd
Cdca3	Cycs	Dsp		Cwh43	Anxa2	Cxcl1
Cenpa	Dbi	Dst		Cyp51	Calcb	Cxcl17
Ckap2l	Eef1a1	Edar		Dmkn	Camk2d	Dhrs3
Ckap5	Eef1b2	Eya2		Dsg3	Cav1	Ggh
Dek	Fabp5	Fbln2		Dstn	Clic4	Hist1h2bc
Diaph3	Fau	Frmd4b		Ecm1	Ctsl	Ifit1
Dut	Fgfbp1	Golim4		Fdps	Cxcl2	Ifit3
H1f0	Gapdh	Gstm1		Gsto1	Ecm1	Ifit3b
Hist1h2ab	Gm10076	H2afv		Hes1	Ext1	Ifitm3
Hist1h3c	H2afz	Icam1		Hmga2	Fst	Igfbp3
Hist1h3e	Hmgn1	Ifi27l2a		Hmgcr	Ghr	Irf7
Kif11	Krt17	Ifitm3		Ikzf2	Gm12840	Isg15
Kif4	Krt19	Itgb4		Il33	Hmga2	Kctd14
Knl1	Krtdap	Itm2b		Jup	Ier3	Krt18
Lig1	Ldha	Jun		Krt16	Ifitm3	Krt19
Mis18bp1	Mif	Kcnh1		Krt17	Itga3	Krt6a
Pclaf	Ndufs6	Krt14		Krt18	Krt7	Krt8
Plk1	Nhp2	Krt5		Krt7	Ldlrad4	Lcn2
Ptma	Npm1	Lgals7		Krt76	Palld	Lgals3
Racgap1	Pdap1	Lgr6		Krt79	Phlda1	Lgals3bp
Rrm1	Ppp1r14b	Lima1		Krt8	Pmepa1	Lmo7
Sgo2a	Prdx2	Ltbp1		Lars2	Ppbp	Ly6d
Stmn1	Psmb3	Meg3		Lgals7	Ptgs2	Ly6e
Tuba1c	Ptma	Moxd1		Ly6d	S100a11	Mal2
	Rack1	Nfkbia		Mal	Serpinb2	Malat1
	Ranbp1	Nlrp10		Metap2	Sox4	Mfge8
	Rbm3	Pfdn5		Msmo1	Tgfbr2	Msln
	S100a10	Pgk1		Notch1	Thsd4	Neat1
	S100a11	Plk2		Scd2		Padi1
	S100a14	Ptn		Sfn		Prdx5
	S100a4	S100a10		Skint3		Prxl2a
	S100a6	S100a4		Slc7a11		Pttg1ip
	Snrpe	Serpine2		Socs2		Ramp1
	Snrpf	Sfn		Tacstd2		S100a13
	Snrpg	Skint3		Tshz2		Sbsn
	Taf10	Sox4		Tslp		Slc4a4
	Timm13	Tfcp2l1		Wfdc2		Tacstd2
	Tnfrsf12a	Timp3				Tnip3
	Uqcc2	Tmem176a				Vamp8
	Uqcr10	Tpm2
		Trp63
		Tshz2
		Ucp2
		Wfdc18
		Zfp36l1
